# Optimizing core collections for genetic studies: a worldwide flax germplasm case study

**DOI:** 10.1101/2025.06.30.662343

**Authors:** Matthieu Gouy, Matthieu Bogard, Faharidine Mohamadi, Boris Demenou

**Affiliations:** ARVALIS Institut du Végétal, 110 chemin de la côte vieille, 31450 Baziège, France; ARVALIS Institut du Végétal, Station Expérimentale, Route de Malesherbes, 91720 Boigneville, France; ARVALIS Institut du Végétal, 45 voie Romaine - Ouzouer-le-Marché, 41240 Beauce La Romaine, France

**Keywords:** Core-collection, optimization criteria, Quantitative Trait Loci (QTLs), genetic diversity, flax (*Linum usitatissimum* L.)

## Abstract

Core collections provide a strategic approach to reducing population size while retaining genetic diversity and allele frequencies, serving as key resources for genetic research. Although various sampling and selection strategies have been proposed, most of them focused on either diversity or representativeness, rarely both, and none fully integrated these with QTL detection optimization. The first part of our study focuses on a genetic diversity analysis of a flax germplasm (*Linum usitatissimum* L.), a prerequisite for the development of core collections. This germplasm, maintained by the Arvalis Institute, is a worldwide flax collection comprising 1,593 accessions originating from 42 countries, encompassing all major flax-growing regions. It includes both spring- and winter-type lines, as well as oilseed and fiber types. The results revealed a pronounced genetic structure within the germplasm, strongly influenced by cultivation purposes (fiber *vs.* oilseed flax), growth cycle (winter *vs.* spring), and geographic origin. A K-means clustering procedure identified six clusters as the optimal structuration, which aligns with our knowledge of this germplasm. Overall genetic diversity was moderate (Hₑ = 0.22), with oilseed flax clusters displaying greater diversity than fiber flax, likely due to the broader selection history and wider geographic distribution, findings consistent with previous studies. In a second step we evaluated twenty distinct strategies for core-collection development. Some approaches were originally developed for core-collection construction while others were developed for optimizing genomic-selection calibration panels. QTL detection performance was assessed via extensive simulations of QTLs distributed across the genome. We observed a fundamental trade-off between maximizing diversity and ensuring representativeness in core collection design. Diversity-oriented approaches may overemphasize rare or outlier genotypes, compromising representativeness, while representativeness-focused strategies leaded to overlooking rare alleles, thus limiting diversity. In our results we have found that particular combinations of selection criteria achieved a favorable balance between genetic diversity and representativeness, while concurrently maintaining a robust capacity to capture QTL signals across the genome. We demonstrated that using the Shannon index combined with the allelic coverage led to optimal core-collection design adapted for GWAS applications in a structured population. These results provide knowledge for the development of optimized core collections tailored to GWAS applications.
