## Supplementary tables S1 to S2 for "Optimizing core collections for genetic studies: a worldwide flax germplasm case study"

### Sheet: Supplementary Table S1
Line Name	Assignment
akmolinska	F-EEU
ballinacura2	F-EEU
bensingsfaserfl	F-EEU
bokharaa	F-EEU
bokharab	F-EEU
buckb	F-EEU
caxiasb	F-EEU
commercialeast	F-EEU
communcanadab	F-EEU
comunperoua	F-EEU
comunorsono	F-EEU
damonta	F-EEU
danishgrowna	F-EEU
edimbourg	F-EEU
demermillod	F-EEU
deperm	F-EEU
deriga	F-EEU
eckendorfrüfb	F-EEU
fbr13	F-EEU
grainesjaunesb	F-EEU
hindoukouchc	F-EEU
hindoukouchd	F-EEU
hoshangabad	F-EEU
iledecretea	F-EEU
japonais	F-EEU
japonais647	F-EEU
karnobata	F-EEU
kotoa	F-EEU
l-usitatissim66	F-EEU
l3160	F-EEU
l3439	F-EEU
l3482	F-EEU
l34841	F-EEU
l3496	F-EEU
l3523	F-EEU
l3551	F-EEU
l361	F-EEU
l3631	F-EEU
l4118	F-EEU
l424	F-EEU
l4381	F-EEU
l7064-38	F-EEU
latvijab	F-EEU
liralpurple	F-EEU
lochowsviia	F-EEU
lr17-1-5	F-EEU
mapuna	F-EEU
mapunb	F-EEU
northdakota	F-EEU
ndakotares114	F-EEU
ndakotares52a	F-EEU
collbota41	F-EEU
pernon	F-EEU
pinnaclea	F-EEU
pinnacleb	F-EEU
collbota5	F-EEU
rezekne116b	F-EEU
stende5a	F-EEU
stende5b	F-EEU
stende6b	F-EEU
bombayb	F-EEU
bombayc	F-EEU
texalac	F-EEU
bulgarefibreb	F-EEU
valuta	F-EEU
victorya	F-EEU
lafricanum97	F-EEU
ltenuechx1	F-EEU
SaginawxBombayA	F-EEU
488lz	F-EEU
akmolinskc	F-EEU
ci573	F-EEU
ci576	F-EEU
ci577	F-EEU
ci586	F-EEU
ci614	F-EEU
ci620	F-EEU
ci543	F-EEU
communcanadaa	F-EEU
attanazzob	F-EEU
bombayg	F-EEU
buckq	F-EEU
danishgrownb	F-EEU
egyptianwashinb	F-EEU
egyptianwashington	F-EEU
fleursblanches	F-EEU
grainesjaunesa	F-EEU
irlandea	F-EEU
irlandeb	F-EEU
k1266	F-EEU
k1347a	F-EEU
k1347b	F-EEU
katzenellenboge	F-EEU
mundjar	F-EEU
ottawawhiteflb	F-EEU
pskove	F-EEU
saginaw	F-EEU
blaringhemsel.	F-EEU
sorauerlusatia	F-EEU
colbrondhann	F-EEU
colocambirsafib	F-EEU
colocapitmirana	F-EEU
colocapitmiranb	F-EEU
coloniaitangua	F-EEU
common	F-EEU
commonwhitea	F-EEU
currong12	F-EEU
dehiscentc	F-EEU
h3804	F-EEU
hiveryougoslava	F-EEU
i7	F-EEU
i9	F-EEU
jws-fiber	F-EEU
jane	F-EEU
k6	F-EEU
karnobate	F-EEU
karnobatf	F-EEU
kmenc'5	F-EEU
kometa	F-EEU
krapeking	F-EEU
krasangaw	F-EEU
krazidikai	F-EEU
lazurnoz	F-EEU
leona	F-EEU
long83	F-EEU
m30/66	F-EEU
manchurian	F-EEU
newlanda	F-EEU
ottawawhitefla	F-EEU
palebluea	F-EEU
priadilszezik	F-EEU
pskovsky1	F-EEU
romanwintera	F-EEU
s108	F-EEU
sel19x112exbison	F-EEU
selci161c	F-EEU
selci161d	F-EEU
slavnyj82	F-EEU
smolensky	F-EEU
sojuz	F-EEU
strela	F-EEU
svetoch	F-EEU
swietoez	F-EEU
szolkow	F-EEU
t10	F-EEU
t5	F-EEU
t7	F-EEU
t9	F-EEU
tammestype10	F-EEU
tammestype5	F-EEU
tammestype6	F-EEU
texa	F-EEU
tversa	F-EEU
ukraji2	F-EEU
vnill11	F-EEU
zaria87	F-EEU
edc2ct	F-EEU
eeh10	F-EEU
achay	F-EEU
afghan	F-EEU
aino	F-EEU
aoyagi	F-EEU
belorusskij1	F-EEU
bjatskij	F-EEU
blauwester	F-EEU
blendaa	F-EEU
blendab	F-EEU
blendac	F-EEU
bleuolandaa	F-EEU
cascade	F-EEU
cirrusa	F-EEU
cirrusgossamer	F-EEU
comunperoub	F-EEU
couronneriga	F-EEU
cresus	F-EEU
csikmindszenti	F-EEU
darosa	F-EEU
datcha	F-EEU
dc30	F-EEU
DeptpurelineA	F-EEU
do5	F-EEU
domaninsky	F-EEU
dotnuvosilgunelaiaii	F-EEU
dugejheshelka	F-EEU
ebm3db	F-EEU
ebr2ao	F-EEU
ebz10cb	F-EEU
eckendorferfruflachs	F-EEU
erythree	F-EEU
excelloa	F-EEU
excellob	F-EEU
fonallen	F-EEU
RostlenA	F-EEU
rostlenb	F-EEU
fdc2	F-EEU
fleischmanna	F-EEU
fleischmannb	F-EEU
fleischmannc	F-EEU
fleischmannd	F-EEU
gerda	F-EEU
giganthaa	F-EEU
h86.12	F-EEU
herkulesa	F-EEU
herkulesb	F-EEU
herkulesc	F-EEU
hivercremone	F-EEU
hohenheimerblac	F-EEU
hohenheimerblad	F-EEU
hohenheimer-blau	F-EEU
horal	F-EEU
hybrideflaxa	F-EEU
hybrideflaxb	F-EEU
jlord	F-EEU
jalasjärvia	F-EEU
jalasjärvib	F-EEU
jemny	F-EEU
jogeva.108	F-EEU
jwsa	F-EEU
jwsb	F-EEU
jwsc	F-EEU
jwsd	F-EEU
kerkowskydiplom	F-EEU
kondrotaviciusa	F-EEU
kondrotaviciusb	F-EEU
l0812	F-EEU
l10678	F-EEU
l1120	F-EEU
l1288/12b	F-EEU
l1288/12a	F-EEU
l3111	F-EEU
l3159	F-EEU
l3440	F-EEU
L3547A	F-EEU
l3547b	F-EEU
l323	F-EEU
l326a	F-EEU
l326b	F-EEU
l329	F-EEU
l340	F-EEU
l341	F-EEU
l346	F-EEU
l363	F-EEU
l4534	F-EEU
l4909	F-EEU
l4911a	F-EEU
l4980	F-EEU
l403	F-EEU
l405	F-EEU
l407a	F-EEU
l407b	F-EEU
l4911b	F-EEU
l7052	F-EEU
l7068	F-EEU
lcsd207	F-EEU
lcsd210	F-EEU
lettontigelong	F-EEU
ligo	F-EEU
linodefibra	F-EEU
liralbeatall	F-EEU
liralcrowna	F-EEU
liralcrownb	F-EEU
liralcrownc	F-EEU
liralcrownd	F-EEU
liralcrownf	F-EEU
liraldominiona	F-EEU
liralduke	F-EEU
liralmonarch	F-EEU
liralprincea	F-EEU
liralprinceb	F-EEU
liralsuffolk	F-EEU
liralsussex	F-EEU
ludza	F-EEU
madefalvi	F-EEU
madona	F-EEU
martina	F-EEU
martta	F-EEU
mathisedelflaca	F-EEU
mathisedelflacb	F-EEU
modran	F-EEU
norfolkearl	F-EEU
norfolkqueen	F-EEU
pacific	F-EEU
perfectaa	F-EEU
petschur	F-EEU
pobeditel	F-EEU
priekuli	F-EEU
priekuliuzlabot	F-EEU
printdecremone	F-EEU
pskova	F-EEU
pskovb	F-EEU
pskovc	F-EEU
pskovd	F-EEU
puskin	F-EEU
nouvellezelande	F-EEU
stakanowetz	F-EEU
testilshelnik	F-EEU
rekord	F-EEU
resistenta	F-EEU
rigabologne	F-EEU
rota	F-EEU
rotaiia	F-EEU
rotaiib	F-EEU
washingtonsel.	F-EEU
shakunskaïa	F-EEU
sorauerfeinb	F-EEU
stormontcirrus	F-EEU
stormgossamera	F-EEU
stormgossamerc	F-EEU
superior	F-EEU
swadzimski	F-EEU
texalaa	F-EEU
texalab	F-EEU
textilak	F-EEU
tourneurb	F-EEU
triumph	F-EEU
vaizgantas524a	F-EEU
vaizgantas524b	F-EEU
vaizgantas524c	F-EEU
wada.flax	F-EEU
wolozynski	F-EEU
wonder	F-EEU
concordia	F-WEU
collbota2	F-WEU
guyanred	F-WEU
minervab	F-WEU
bombaya	F-WEU
(60-5)5	F-WEU
a21	F-WEU
avian	F-WEU
bertelin	F-WEU
bilton	F-WEU
bryta	F-WEU
daniela	F-WEU
exel	F-WEU
f210a	F-WEU
hester	F-WEU
hl01	F-WEU
hord	F-WEU
llg8lf9b742	F-WEU
lpa11bg42	F-WEU
milenium	F-WEU
upite2	F-WEU
vegea	F-WEU
vnill17	F-WEU
wishek	F-WEU
adj7czz	F-WEU
aen7ld	F-WEU
agq104c	F-WEU
edb8	F-WEU
fcw7	F-WEU
adelie	F-WEU
agatha	F-WEU
alizee	F-WEU
altea	F-WEU
ambre	F-WEU
amina	F-WEU
andrea	F-WEU
angelin	F-WEU
aramis	F-WEU
arc.en.ciel	F-WEU
aretha	F-WEU
argos	F-WEU
ariane	F-WEU
arkea	F-WEU
aureo	F-WEU
belinka	F-WEU
bella	F-WEU
bleuolandac	F-WEU
bolchoi	F-WEU
bonita	F-WEU
boreal	F-WEU
calista	F-WEU
cb6102	F-WEU
chantal	F-WEU
christine	F-WEU
cirrus	F-WEU
cleo	F-WEU
concurrent	F-WEU
csiklanfalvi	F-WEU
damara	F-WEU
darosb	F-WEU
darosc	F-WEU
daurea	F-WEU
delta	F-WEU
deptpurelineb	F-WEU
diana	F-WEU
diane	F-WEU
diva	F-WEU
drakkar	F-WEU
eam0ye	F-WEU
ean0eg	F-WEU
eax0ya	F-WEU
eby9gh	F-WEU
eden	F-WEU
electra	F-WEU
elise	F-WEU
elixir	F-WEU
elodie	F-WEU
emeraude	F-WEU
emilin	F-WEU
engelum	F-WEU
escalina	F-WEU
eva	F-WEU
evasion	F-WEU
evea	F-WEU
evelin	F-WEU
exeo	F-WEU
dorstflblanche	F-WEU
f6dorstbleue	F-WEU
fany	F-WEU
fibra	F-WEU
filea	F-WEU
fivel	F-WEU
formosa	F-WEU
fortex	F-WEU
giganthab	F-WEU
harlu	F-WEU
harmonia	F-WEU
hcf4f25136611	F-WEU
hera	F-WEU
hermes	F-WEU
hhc70xa214	F-WEU
hibern	F-WEU
hohenheimerweis	F-WEU
hollandia	F-WEU
hrl4pq32d3f5	F-WEU
ideo	F-WEU
ile.de.france	F-WEU
ilona	F-WEU
jade	F-WEU
java	F-WEU
jhs8gh35	F-WEU
jht2bf17	F-WEU
katia	F-WEU
l2	F-WEU
l514a	F-WEU
l514b	F-WEU
l514d	F-WEU
l514e	F-WEU
liralcrowne	F-WEU
lisa	F-WEU
lisette	F-WEU
lnw7i364	F-WEU
lorea	F-WEU
madaras	F-WEU
madonna	F-WEU
magea	F-WEU
malika	F-WEU
martinb	F-WEU
marylin	F-WEU
melina	F-WEU
mira	F-WEU
mures	F-WEU
nathalie	F-WEU
noblesse	F-WEU
noemie	F-WEU
novea	F-WEU
olga	F-WEU
onyx	F-WEU
opaline	F-WEU
percello	F-WEU
perfectab	F-WEU
pet23	F-WEU
pet79	F-WEU
podium	F-WEU
primo	F-WEU
promeo	F-WEU
puperbloei	F-WEU
ramona	F-WEU
rastatter	F-WEU
regina	F-WEU
reina	F-WEU
rembrandt	F-WEU
saskia	F-WEU
sh123	F-WEU
silva	F-WEU
sofie	F-WEU
solido	F-WEU
stereo	F-WEU
suzanne	F-WEU
svapo	F-WEU
tango	F-WEU
telios	F-WEU
tissandre	F-WEU
toundra	F-WEU
tourneura	F-WEU
verum	F-WEU
viking	F-WEU
vivea	F-WEU
wieraa	F-WEU
wierab	F-WEU
wierac	F-WEU
wierad	F-WEU
wpbanette	F-WEU
wpbceleste	F-WEU
wpbeloise	F-WEU
wpbfelice	F-WEU
wpbiris	F-WEU
wpblaurine	F-WEU
wpbpauline	F-WEU
l73248	O-EEU
l80a302	O-EEU
l84274	O-EEU
beta88	O-EEU
beta91	O-EEU
collectionbot_num10	O-EEU
fabricafop	O-EEU
fbr22	O-EEU
guya1	O-EEU
hindoukoucha	O-EEU
hindoukouchb	O-EEU
karnobatb	O-EEU
karnobatc	O-EEU
l10b	O-EEU
l1b	O-EEU
l384	O-EEU
l57725	O-EEU
l6b	O-EEU
l7b	O-EEU
lochowsviib	O-EEU
noveltya	O-EEU
pajberg3b	O-EEU
pastel	O-EEU
royalb	O-EEU
royalc	O-EEU
saphirb	O-EEU
sorauerfeina	O-EEU
stende12	O-EEU
szeckacsoljala	O-EEU
bulgarefibrea	O-EEU
bulgaremixte	O-EEU
udvarosfele386	O-EEU
willistonbrownb	O-EEU
yanchiwhiteflaxseed	O-EEU
yinchunwhitefla	O-EEU
l71136	O-EEU
l71219	O-EEU
l73205.8	O-EEU
l81a258	O-EEU
l81a400	O-EEU
adin	O-EEU
amazon	O-EEU
ci556	O-EEU
ci562	O-EEU
ci567	O-EEU
ci593	O-EEU
ariadna	O-EEU
azur	O-EEU
bingo	O-EEU
chinesecommerc.	O-EEU
royala	O-EEU
szeckacsoljalc	O-EEU
szeckacsoljald	O-EEU
szeckacsoljale	O-EEU
crocus	O-EEU
cyprusa	O-EEU
daniel	O-EEU
danube	O-EEU
fi3	O-EEU
fasad	O-EEU
fasertreu	O-EEU
feline	O-EEU
focus	O-EEU
stormgossamerd	O-EEU
h709f3	O-EEU
iris	O-EEU
juliet	O-EEU
karabal3	O-EEU
karnobatg	O-EEU
karnobath	O-EEU
karnobati	O-EEU
karnobatj	O-EEU
karnobatk	O-EEU
kirovogradsky71	O-EEU
kotowiecki	O-EEU
krymsky250	O-EEU
l021	O-EEU
l075	O-EEU
l161	O-EEU
l179	O-EEU
l6773-1938	O-EEU
lila	O-EEU
linsafibrun	O-EEU
lutea	O-EEU
muscel	O-EEU
n9desofia	O-EEU
noveltyb	O-EEU
novum	O-EEU
ns-primus	O-EEU
olin	O-EEU
opal	O-EEU
palestinski	O-EEU
pergaminopampa	O-EEU
querandid	O-EEU
redwingb	O-EEU
reserve	O-EEU
roland	O-EEU
selndresista5	O-EEU
jalaunsel.	O-EEU
sibiriak	O-EEU
simbol	O-EEU
solab	O-EEU
stepnoj265	O-EEU
success	O-EEU
szegedi30bluech	O-EEU
szegedi43amazon	O-EEU
tulovskij	O-EEU
udvarosfêle822	O-EEU
valoal	O-EEU
vir1647	O-EEU
vir1650	O-EEU
vitagold	O-EEU
voronezskÿ1308	O-EEU
willistongoldea	O-EEU
zoltan	O-EEU
csikszentkiraly	O-EEU
fleischmanne	O-EEU
kerkowsky	O-EEU
latvijaa	O-EEU
saphira	O-EEU
stormgossamerb	O-EEU
ci479xbisona	O-NAM
ci479xbisonb	O-NAM
arrg2401	O-NAM
arrowa	O-NAM
b5128a	O-NAM
bisona	O-NAM
bisonb	O-NAM
blendaoljalin	O-NAM
collbota11	O-NAM
bucka	O-NAM
budaa	O-NAM
collectionbot_num13	O-NAM
caxiasa	O-NAM
comundepiruquina	O-NAM
crystala	O-NAM
custera	O-NAM
deoro	O-NAM
dillman	O-NAM
fbr11	O-NAM
fbr16	O-NAM
fbr18	O-NAM
fbr7	O-NAM
fbr8	O-NAM
fbr9	O-NAM
collbota28	O-NAM
hybangustifoli.	O-NAM
ibn1011	O-NAM
collbota29	O-NAM
collbota3	O-NAM
collbota32	O-NAM
collbota33	O-NAM
l167	O-NAM
l713	O-NAM
l720	O-NAM
laestanzuelaa	O-NAM
lg536	O-NAM
linocomun	O-NAM
malabrigoa	O-NAM
metcha	O-NAM
ottawa770bc	O-NAM
p690115	O-NAM
pinglojuneyello	O-NAM
pingloqingmayie	O-NAM
redwooda	O-NAM
renewa	O-NAM
rezekne116a	O-NAM
romanwinterb	O-NAM
romanwinterc	O-NAM
collbota7	O-NAM
collbota9	O-NAM
solac	O-NAM
stende1	O-NAM
stende6a	O-NAM
stende7	O-NAM
tammestype3a	O-NAM
tongxinred	O-NAM
viamao	O-NAM
vikingetra	O-NAM
walshsit	O-NAM
yongninglatefla	O-NAM
zhongweismall	O-NAM
rcr9fg1742	O-NAM
rcz2dd	O-NAM
rdl3e3	O-NAM
rdr14bq	O-NAM
rdu15a	O-NAM
rec75a	O-NAM
res92c922	O-NAM
ret1a741	O-NAM
rfc39ak	O-NAM
rfe35bn	O-NAM
rfh103dl3	O-NAM
rfo12b2	O-NAM
rgg127e3	O-NAM
(49-10)21	O-NAM
(49-11)32	O-NAM
(56-1)223	O-NAM
l1926row210	O-NAM
l81a347	O-NAM
a20	O-NAM
a23	O-NAM
abacus	O-NAM
abyssiniabrown	O-NAM
abyssiniabrownb	O-NAM
abyssinyellowa	O-NAM
access	O-NAM
ac.emerson	O-NAM
ac.watson	O-NAM
af5897	O-NAM
agriol	O-NAM
alb	O-NAM
albufeira	O-NAM
altess	O-NAM
andro	O-NAM
antares	O-NAM
aquarius	O-NAM
artica	O-NAM
ci544	O-NAM
ci550	O-NAM
ci551	O-NAM
ci552	O-NAM
ci553	O-NAM
ci555	O-NAM
ci557	O-NAM
ci563	O-NAM
ci565	O-NAM
ci566	O-NAM
ci570	O-NAM
ci572	O-NAM
ci574	O-NAM
ci575	O-NAM
ci578	O-NAM
ci581	O-NAM
ci589	O-NAM
ci594	O-NAM
ci597	O-NAM
ci599	O-NAM
ci603	O-NAM
ci604	O-NAM
ci606	O-NAM
ci610	O-NAM
ci612	O-NAM
ci613	O-NAM
ci615	O-NAM
ci616	O-NAM
ci617	O-NAM
ci624	O-NAM
ci625	O-NAM
arg227	O-NAM
ci514	O-NAM
ci517	O-NAM
ci518	O-NAM
ci525	O-NAM
ci526	O-NAM
ci531	O-NAM
ci537	O-NAM
argentineb	O-NAM
argentinec	O-NAM
argentineselb	O-NAM
argxsaginaw	O-NAM
aries	O-NAM
astral	O-NAM
atalante	O-NAM
avantgarde	O-NAM
avon	O-NAM
bgoldenxredwa	O-NAM
bgoldenxredwb	O-NAM
bgoldenxredwc	O-NAM
baikal	O-NAM
baladin	O-NAM
barbara	O-NAM
batsman	O-NAM
beatall	O-NAM
beburgerolfäser	O-NAM
beladi	O-NAM
belaelek	O-NAM
benvenutoe	O-NAM
benvenutok	O-NAM
cdc.bethune	O-NAM
biglow	O-NAM
birdseye	O-NAM
birioa	O-NAM
bisond	O-NAM
bisonxabysyella	O-NAM
biwingxci980f	O-NAM
blanc	O-NAM
bliss	O-NAM
blw	O-NAM
bombayd	O-NAM
bombayf	O-NAM
bonnydoon	O-NAM
bowler	O-NAM
bowmana	O-NAM
bowmanb	O-NAM
brighton	O-NAM
buckd	O-NAM
bucke	O-NAM
buckn	O-NAM
buckp	O-NAM
budab	O-NAM
budasela	O-NAM
budaselb	O-NAM
buffalo	O-NAM
bukoz	O-NAM
ci355xbisone	O-NAM
ci975x1073	O-NAM
casilda	O-NAM
cassa	O-NAM
caxiasc	O-NAM
ceres	O-NAM
cirrusb	O-NAM
claya	O-NAM
transylvanie	O-NAM
asmara	O-NAM
bulgarehuile	O-NAM
colocambirsafia	O-NAM
commonwhiteb	O-NAM
comtess	O-NAM
comundediaz	O-NAM
cpsl_num_67	O-NAM
crown	O-NAM
crystalxredsonc	O-NAM
cumulus	O-NAM
cyprusb	O-NAM
dakotaa	O-NAM
dehiscenta	O-NAM
demetchac	O-NAM
detunisiecapbon	O-NAM
detunisienum132	O-NAM
duchess	O-NAM
dufferin	O-NAM
empress	O-NAM
entreriosc	O-NAM
eurodor	O-NAM
exquise	O-NAM
farroupilhaa	O-NAM
faser	O-NAM
festival	O-NAM
fjord	O-NAM
flachskopf	O-NAM
flanders	O-NAM
forget15	O-NAM
galaad	O-NAM
gce2lt3	O-NAM
geantkostroma	O-NAM
gemini	O-NAM
ghp8p893226	O-NAM
gibson	O-NAM
gizaa	O-NAM
gizab	O-NAM
gk.emma	O-NAM
grant	O-NAM
h39(a)a	O-NAM
h39(a)b	O-NAM
h39(b)	O-NAM
h8210111	O-NAM
hanley	O-NAM
hella	O-NAM
hindoukouchg	O-NAM
hindoukouchh	O-NAM
hindoukouchi	O-NAM
hindoukouchj	O-NAM
hindoukouchk	O-NAM
hindoukouchl	O-NAM
hinu	O-NAM
hiver3	O-NAM
hivercentreouest	O-NAM
hiveryougoslavb	O-NAM
hiveryougoslavc	O-NAM
hiveryougoslavd	O-NAM
hiveryoung4	O-NAM
hotess	O-NAM
humpata	O-NAM
hybsel	O-NAM
iduna	O-NAM
iledecrêteb	O-NAM
ilim	O-NAM
imperial	O-NAM
indian	O-NAM
ineke	O-NAM
ingot	O-NAM
ispayti	O-NAM
jws.b	O-NAM
jalaun	O-NAM
justess	O-NAM
kameniza	O-NAM
kaolin	O-NAM
karbina	O-NAM
karbinb	O-NAM
karnobatd	O-NAM
kenya	O-NAM
kenyaa	O-NAM
kenyab	O-NAM
king	O-NAM
kirovogradsky2	O-NAM
kostromarose	O-NAM
kotob	O-NAM
kotoc	O-NAM
kotoxredwingc	O-NAM
krakralovec	O-NAM
krasnokutsk	O-NAM
kreola	O-NAM
l-usitatcrepita	O-NAM
l10386-46	O-NAM
l10389/46	O-NAM
l10409/46	O-NAM
l10426/46	O-NAM
l112x389b	O-NAM
l1935b	O-NAM
l1935a	O-NAM
l2759.14	O-NAM
l291xsmoken	O-NAM
l5060-1937	O-NAM
l6052-1938	O-NAM
l6156-1938	O-NAM
l6489-1938	O-NAM
l649xbisonb	O-NAM
l6566-1938	O-NAM
l6626-1938	O-NAM
l6821-1938	O-NAM
l7066-1938	O-NAM
l7072-1938	O-NAM
l7126	O-NAM
laboratorium	O-NAM
laestanzuelag	O-NAM
laestanzuelah	O-NAM
laplata	O-NAM
laprevisionb	O-NAM
laser	O-NAM
lg01b	O-NAM
lg0189	O-NAM
lg0196	O-NAM
lg100	O-NAM
lg153	O-NAM
libra	O-NAM
lidgate	O-NAM
trt0lightpink	O-NAM
lii1916	O-NAM
lingrossesgraia	O-NAM
lingrossesgraib	O-NAM
lingrossesgraic	O-NAM
linetta	O-NAM
lino542estanz.	O-NAM
linoal	O-NAM
linoblanco3412	O-NAM
linodecabiro	O-NAM
linolablanc	O-NAM
linolableu	O-NAM
linolagrj	O-NAM
linolagrmar	O-NAM
linott	O-NAM
l.usitatissim51	O-NAM
lion	O-NAM
lirina	O-NAM
ll29-1bisonxred	O-NAM
long66	O-NAM
loule	O-NAM
macrospturkesta	O-NAM
macrospermae	O-NAM
mag46db	O-NAM
mah4	O-NAM
maroc	O-NAM
marocgemblouxb	O-NAM
marquise	O-NAM
master	O-NAM
mauve	O-NAM
merlin	O-NAM
milas	O-NAM
minnsela	O-NAM
minnselb	O-NAM
mistral	O-NAM
moroccoa	O-NAM
moroccob	O-NAM
nd1851	O-NAM
ndnur1740	O-NAM
ndresistant714	O-NAM
ndresistant114	O-NAM
ndakotares52b	O-NAM
n797	O-NAM
natasja	O-NAM
natural	O-NAM
noralta	O-NAM
nordica	O-NAM
nored	O-NAM
northafrica	O-NAM
np124	O-NAM
nprr9brun	O-NAM
nulin	O-NAM
nusis	O-NAM
ocean.old	O-NAM
olinette	O-NAM
oliverostobaa	O-NAM
oliverostobab	O-NAM
omegalin	O-NAM
oscar	O-NAM
ottawa770bd	O-NAM
pi910a	O-NAM
pi910b	O-NAM
peak	O-NAM
pervenche	O-NAM
pinnaclec	O-NAM
polka	O-NAM
priadil-seik	O-NAM
princess	O-NAM
progress	O-NAM
punjabc	O-NAM
punjabd	O-NAM
ra91	O-NAM
rabata	O-NAM
rabatb	O-NAM
rad0za	O-NAM
rag0zcj	O-NAM
raja	O-NAM
ram0zc	O-NAM
rancaguaa	O-NAM
raq3b	O-NAM
raw13ah	O-NAM
rax18bq	O-NAM
rax36ct	O-NAM
rbe16aa	O-NAM
rbe18ab	O-NAM
rbe24eg	O-NAM
recital	O-NAM
redwinga	O-NAM
redwingc	O-NAM
redwingd	O-NAM
renewb	O-NAM
rennesa	O-NAM
rennesb	O-NAM
rennesc	O-NAM
repetible30.33	O-NAM
richess	O-NAM
rocketa	O-NAM
rocket4	O-NAM
safia	O-NAM
safib	O-NAM
safic	O-NAM
safid	O-NAM
safie	O-NAM
saginawxbombayb	O-NAM
salut	O-NAM
scorpion	O-NAM
sel176x19x112	O-NAM
sel19x112	O-NAM
sel6ci342x644	O-NAM
sel7ci342x644	O-NAM
sel7rioxci36	O-NAM
selbudax19x112b	O-NAM
selbudax19x112d	O-NAM
selndresista726	O-NAM
selnewlandxbiso	O-NAM
selagr1-25-70b	O-NAM
selagr1-25-70a	O-NAM
selargentinaa	O-NAM
selargentinab	O-NAM
selci161a	O-NAM
selci161b	O-NAM
selci385	O-NAM
selci742	O-NAM
selh1-1-51-2	O-NAM
selndr114	O-NAM
selrioxbudab	O-NAM
selrioxbudac	O-NAM
selh110-2-59-3	O-NAM
serenade	O-NAM
serpe	O-NAM
serpent	O-NAM
shikarpur-2	O-NAM
siciliana	O-NAM
smyrne	O-NAM
soddo	O-NAM
soddowhite	O-NAM
sofia95	O-NAM
solal	O-NAM
somme	O-NAM
starfd	O-NAM
stende10.7	O-NAM
stende8a	O-NAM
stende8b	O-NAM
stewart	O-NAM
sunrise	O-NAM
supermaster	O-NAM
svalofatlasolja	O-NAM
tadorna	O-NAM
tammespalebluea	O-NAM
tammespaleblueb	O-NAM
tammestype12	O-NAM
tammestype3b	O-NAM
taurus	O-NAM
thirlmere	O-NAM
totoralb	O-NAM
trapera	O-NAM
tresor	O-NAM
valachiea	O-NAM
valachieb	O-NAM
victorya_b	O-NAM
victorydf	O-NAM
vjx134vg0111	O-NAM
vkj2c174	O-NAM
vkt11k683	O-NAM
vmc1g457	O-NAM
walsh	O-NAM
wilden	O-NAM
willistonbrownc	O-NAM
willistongoldeb	O-NAM
windermere	O-NAM
windom	O-NAM
winona	O-NAM
winonaxottawaa	O-NAM
yellowseedb.	O-NAM
csikzekfalvi	O-NAM
hohenheimerblab	O-NAM
hunnia	O-NAM
l514c	O-NAM
l806/3	O-NAM
margareta	O-NAM
taïga	O-NAM
waza	O-NAM
bisonc	O-SAM
collbota16	O-SAM
collbota19	O-SAM
daehnfeldts369	O-SAM
dehongrie	O-SAM
collbota20	O-SAM
istru	O-SAM
malabrigob	O-SAM
p69015	O-SAM
palebluecrimpa	O-SAM
szeckacsoljalb	O-SAM
rew94f724	O-SAM
rex22a752	O-SAM
rff6bp	O-SAM
abby	O-SAM
abyssiniabrownc	O-SAM
akmolinskb	O-SAM
alfonzointa	O-SAM
althausensel	O-SAM
arecointa	O-SAM
ci547	O-SAM
ci564	O-SAM
ci568	O-SAM
ci569	O-SAM
ci571	O-SAM
ci580	O-SAM
ci583	O-SAM
ci584	O-SAM
ci585	O-SAM
ci590	O-SAM
ci595	O-SAM
ci601	O-SAM
ci602	O-SAM
ci607	O-SAM
ci608	O-SAM
ci618	O-SAM
ci622	O-SAM
ci623	O-SAM
ci629	O-SAM
ci630	O-SAM
ci516	O-SAM
ci519	O-SAM
ci520	O-SAM
ci522	O-SAM
ci523	O-SAM
ci524	O-SAM
ci532	O-SAM
argentinea	O-SAM
arg462xci1008b	O-SAM
arg463xci975a	O-SAM
argentinesela	O-SAM
bgoldenxottawa	O-SAM
BGoldenxRedwF	O-SAM
benvenutoc	O-SAM
benvenutod	O-SAM
benvenutof	O-SAM
benvenutog	O-SAM
benvenutoh	O-SAM
benvenutoi	O-SAM
benvenutol	O-SAM
benvenutom	O-SAM
benvenuton	O-SAM
benvenutlabrada	O-SAM
benvenutlabradb	O-SAM
benvenutoreala	O-SAM
benvenutorealb	O-SAM
billings	O-SAM
bisonx479	O-SAM
bisonxabysyellb	O-SAM
biwing	O-SAM
bolleysel5615	O-SAM
buckc	O-SAM
buckf	O-SAM
buckg	O-SAM
buckh	O-SAM
bucki	O-SAM
buckj	O-SAM
buckk	O-SAM
buckl	O-SAM
buckm	O-SAM
bucko	O-SAM
bucku	O-SAM
bucks	O-SAM
can56a	O-SAM
ci193x112	O-SAM
ci300x355a	O-SAM
ci300x355b	O-SAM
ci300x355c	O-SAM
ci355xbisonf	O-SAM
ci679xbisonb	O-SAM
ci975xsheyenne	O-SAM
calar	O-SAM
californie8	O-SAM
campoazul	O-SAM
capa	O-SAM
capa10	O-SAM
chana	O-SAM
charrua	O-SAM
comunquetalmal.	O-SAM
comunquillotaa	O-SAM
conesainta	O-SAM
CrepitansA	O-SAM
crepitansd	O-SAM
croxton	O-SAM
crystalc	O-SAM
culbert	O-SAM
custerb	O-SAM
damontb	O-SAM
argentineflblaa	O-SAM
argentineflblab	O-SAM
diadem	O-SAM
div7380	O-SAM
div7381	O-SAM
div7382	O-SAM
dorstf6	O-SAM
dpxlinogrande	O-SAM
e40-1-1-1	O-SAM
entreriosa	O-SAM
entreriosb	O-SAM
entreriosd	O-SAM
eole	O-SAM
escalada	O-SAM
gc1156	O-SAM
h33-charruama	O-SAM
hindoukouche	O-SAM
hindoukouchf	O-SAM
hiver2c	O-SAM
hiverdecremone	O-SAM
hnestanzuelaa	O-SAM
hnestanzuelab	O-SAM
hp856	O-SAM
hr.estanzuela	O-SAM
hybestanzuelaa	O-SAM
hybestanzuelab	O-SAM
ibm1011	O-SAM
if577a	O-SAM
if577b	O-SAM
if583	O-SAM
ii29.16	O-SAM
ii30.35	O-SAM
indiancommerc.	O-SAM
ismailpur	O-SAM
kleina	O-SAM
kleind	O-SAM
kleine	O-SAM
kleinf	O-SAM
kleing	O-SAM
kleinh	O-SAM
kleini	O-SAM
kleinl	O-SAM
kleinj	O-SAM
kleink	O-SAM
klein11a	O-SAM
kotoxbison	O-SAM
e19x112xbison	O-SAM
l.angustifolium	O-SAM
l10382/43	O-SAM
l10383-46	O-SAM
l10393/46	O-SAM
l10394/46	O-SAM
l10395/46	O-SAM
l10397/46	O-SAM
l10400/46	O-SAM
l10401/46	O-SAM
l10404/46	O-SAM
l10406/46	O-SAM
l10412/46	O-SAM
l10418/46	O-SAM
l10421/46	O-SAM
l10422/46	O-SAM
l10427/46	O-SAM
l10455/46	O-SAM
laestanzuelab	O-SAM
l1935d	O-SAM
l1935c	O-SAM
l330maa	O-SAM
l330mab	O-SAM
l330marg223	O-SAM
l5012-1937	O-SAM
l5242-1937	O-SAM
l5310-1937	O-SAM
l56h27	O-SAM
l5sel5	O-SAM
l6634-1938	O-SAM
l7341-1938	O-SAM
laestanzuelaj	O-SAM
laestanzuelaf	O-SAM
laestanzuelae	O-SAM
laestanzuelac	O-SAM
laestanzuelad	O-SAM
laestanzuelai	O-SAM
laprevisiona	O-SAM
laprevisionc	O-SAM
laprevisiond	O-SAM
laprevisione	O-SAM
laprevisiong	O-SAM
laprevisionh	O-SAM
laprevisioni	O-SAM
leona2	O-SAM
lethbridgegold.	O-SAM
lg01a	O-SAM
linda	O-SAM
lindaci1165	O-SAM
lindor	O-SAM
linetaa	O-SAM
linetab	O-SAM
alberdia	O-SAM
alberdib	O-SAM
lino540estanz.	O-SAM
lino541laestanzuela	O-SAM
lino6899ma.	O-SAM
linodesamarea	O-SAM
alberdic	O-SAM
linograndesel.	O-SAM
linonewgoldena	O-SAM
linonewgoldenb	O-SAM
precozcouretota	O-SAM
precozcouretotb	O-SAM
linosancarlosa	O-SAM
linota	O-SAM
liraldominionb	O-SAM
ll29-9bisonxred	O-SAM
lusatia	O-SAM
malabrigod	O-SAM
malabrigoe	O-SAM
malabrigof	O-SAM
malabrigoh	O-SAM
malabrigog	O-SAM
malabrigoi	O-SAM
marocgemblouxa	O-SAM
maxfb0178	O-SAM
maxfb0182a	O-SAM
maxfb0182b	O-SAM
maxfb0224	O-SAM
maxfb1025	O-SAM
maxfb1027	O-SAM
maxfb1053a	O-SAM
maxfb1053b	O-SAM
medtypemour	O-SAM
midin	O-SAM
mikael	O-SAM
moose	O-SAM
morypi4035	O-SAM
multiplecross	O-SAM
nd1844	O-SAM
nd40046	O-SAM
ndnurnum1739	O-SAM
n1276	O-SAM
n204	O-SAM
n84-i	O-SAM
hnredwing	O-SAM
newlandb	O-SAM
nievealvareza	O-SAM
ocean	O-SAM
oliverostimbu	O-SAM
pi910c	O-SAM
p6098	O-SAM
p6143	O-SAM
p6808	O-SAM
p6893	O-SAM
p6894a	O-SAM
p6894b	O-SAM
p6899	O-SAM
p6902	O-SAM
p6903	O-SAM
p69123a	O-SAM
p69123b	O-SAM
p69128	O-SAM
p72231	O-SAM
p72234	O-SAM
paisanointa	O-SAM
paleblueb	O-SAM
palebluecrimpb	O-SAM
palebluesel.	O-SAM
paleverbana	O-SAM
paranainta	O-SAM
pergamincharrua	O-SAM
pergaminomocor.	O-SAM
pergaminopuelche	O-SAM
plataa	O-SAM
platab	O-SAM
punjaba	O-SAM
punjabe	O-SAM
punjabselg18	O-SAM
querandia	O-SAM
querandib	O-SAM
querandic	O-SAM
rancaguab	O-SAM
rat27at	O-SAM
rcampoanora	O-SAM
rcampoanorb	O-SAM
reconquistainta	O-SAM
renewxbisonb	O-SAM
renewxbisonc	O-SAM
repetible117a	O-SAM
repetible117b	O-SAM
repetible117c	O-SAM
repetible117d	O-SAM
repetible3/33	O-SAM
repetible84i	O-SAM
rigor	O-SAM
rigorsel.	O-SAM
rioa	O-SAM
rnaviaa	O-SAM
rnaviab	O-SAM
rnaviac	O-SAM
rnaviad	O-SAM
rojasinta	O-SAM
romanwintersel	O-SAM
royalxredwing	O-SAM
saltointa	O-SAM
sanmartin	O-SAM
santacatalina	O-SAM
sel19x112x19a	O-SAM
sel22450/30	O-SAM
sel2rioxci26	O-SAM
selam	O-SAM
selar	O-SAM
budaselc	O-SAM
budaseld	O-SAM
selbudax19x112a	O-SAM
selbudax19x112c	O-SAM
selbudax19x112e	O-SAM
sel19x112x19b	O-SAM
selargentinac	O-SAM
selargentinad	O-SAM
selargentinae	O-SAM
riosel	O-SAM
selrioxbudaa	O-SAM
sib-203	O-SAM
smokeygolden184	O-SAM
solaa	O-SAM
tabare	O-SAM
tague	O-SAM
talmune	O-SAM
tammestype1	O-SAM
tammestype11	O-SAM
tammestype13	O-SAM
tammestype2b	O-SAM
tapeparanainta	O-SAM
taragui	O-SAM
territchubuta	O-SAM
territchubutb	O-SAM
tezanospintoent	O-SAM
tezanospintotar	O-SAM
totoralc	O-SAM
verdeal	O-SAM
viamoo	O-SAM
victorye	O-SAM
victorysel3255	O-SAM
vmd7h338	O-SAM
willistonbrowna	O-SAM
winonaxottawab	O-SAM
ebo41bw	O-SAM
minervaa	O-SAM
peerless	O-SAM
selwhitesaginaw	O-SAM
mag46cgr2	Winter-WEU
mba22d23	Winter-WEU
mbc9b	Winter-WEU
mbd10j533	Winter-WEU
mbk6b917	Winter-WEU
mbm10hs	Winter-WEU
mbn1e	Winter-WEU
mbo5a8	Winter-WEU
mbp15b2288	Winter-WEU
mbq15e1389	Winter-WEU
mbr7m3187	Winter-WEU
mbt6b2139	Winter-WEU
mbu11f2228	Winter-WEU
mbv13f8	Winter-WEU
mby4h3259	Winter-WEU
mdd111a	Winter-WEU
mdr114c9	Winter-WEU
mdu105b9	Winter-WEU
mdz114a	Winter-WEU
mec6b	Winter-WEU
men101c632	Winter-WEU
meq103c	Winter-WEU
met102a48	Winter-WEU
mey2a	Winter-WEU
mfa11d5	Winter-WEU
mfc30b2	Winter-WEU
mfd8c	Winter-WEU
mfh28f	Winter-WEU
mfj12h	Winter-WEU
mfm27b	Winter-WEU
mfs29g	Winter-WEU
rdf6z2421	Winter-WEU
rdi3zu8	Winter-WEU
aaa12za	Winter-WEU
aab14zd	Winter-WEU
alaska	Winter-WEU
alpaga	Winter-WEU
altarus	Winter-WEU
angora	Winter-WEU
attila	Winter-WEU
banquise	Winter-WEU
blizzard	Winter-WEU
cledor	Winter-WEU
totorala	Winter-WEU
cristalin	Winter-WEU
everest	Winter-WEU
glacial	Winter-WEU
goh19	Winter-WEU
hiver1	Winter-WEU
hiver11	Winter-WEU
hiver1b1	Winter-WEU
hiver1e2	Winter-WEU
hiver2a	Winter-WEU
hiver2b	Winter-WEU
hiver4a	Winter-WEU
hiver5a	Winter-WEU
hiver7d	Winter-WEU
hiver8b	Winter-WEU
hiver9.4	Winter-WEU
hivernal	Winter-WEU
iceberg	Winter-WEU
kleinb	Winter-WEU
kleinc	Winter-WEU
len12a25	Winter-WEU
linetakleina	Winter-WEU
linetakleinb	Winter-WEU
linetakleinc	Winter-WEU
lintex	Winter-WEU
lle4j665c47	Winter-WEU
lmj0p517d	Winter-WEU
lsapalache	Winter-WEU
lumina	Winter-WEU
mag12cy	Winter-WEU
mag33	Winter-WEU
mag35de	Winter-WEU
mag5	Winter-WEU
mai30at	Winter-WEU
maj23ea	Winter-WEU
maj27	Winter-WEU
maj5dv	Winter-WEU
merinos	Winter-WEU
montdor	Winter-WEU
nijaune	Winter-WEU
nkg0se3032	Winter-WEU
nlt5bc35433	Winter-WEU
oleane	Winter-WEU
oliver	Winter-WEU
orival	Winter-WEU
rau42cf	Winter-WEU
sbw3f889161	Winter-WEU
sca2r2111	Winter-WEU
scd12i4961	Winter-WEU
selminnessot281	Winter-WEU
sex1e2417	Winter-WEU
sfp4b7125	Winter-WEU
sideral	Winter-WEU
slope	Winter-WEU
ussurisk	Winter-WEU
violin	Winter-WEU
volga	Winter-WEU
vse5f245	Winter-WEU
aav5bg5	Winter-WEU
abr7gp	Winter-WEU
abx15acp	Winter-WEU
acb11be3249	Winter-WEU
acd15bf3189	Winter-WEU
ach5eh4146	Winter-WEU
adf19bx	Winter-WEU
aed3k5299	Winter-WEU
afc7c842	Winter-WEU
afd120a27	Winter-WEU
afr118c83	Winter-WEU
afv102a98	Winter-WEU
agg123h2	Winter-WEU
agh2b	Winter-WEU
ago114	Winter-WEU
vesta	Winter-WEU

### Sheet: Supplementary Table S2
Phenotypic Traits
Thousand Kernel Weight
Type of use
Beak shape
Sepal stain
Petal shape
Pet color
Fiber striation
Corolla size
Capsular dehiscence
Filament color
Anther color
Pollen color
Style color
Capsule color
Capsule size
Ciliation of capsule septa
Cold tolerance
Filament winding
Fusarium resistance
Lodging tolerance
Country of origin
Powdery mildew
Developmental cycle
